# Pathogen-driven coevolution across CBP60 plant immune regulator subfamilies confers resilience on the regulator module

**DOI:** 10.1101/2020.07.16.207134

**Authors:** Qi Zheng, Kristina Majsec, Fumiaki Katagiri

## Abstract

Among eight Arabidopsis CaM-Binding Protein (CBP) 60 family members, AtCBP60g and AtSARD1 are partially functionally redundant, major positive immune regulators while AtCBP60a is a negative immune regulator. Phylogenetic analysis of CBP60 protein sequences of 247 diverse land plant species indicated that the CBP60a, CBP60g, and SARD1 immune regulator subfamilies diversified around the time of Angiosperm divergence. The immune regulator subfamilies, especially the CBP60g subfamily, have been evolving very fast, suggesting strong selection pressure from CBP60-targeting pathogen effectors. We closely examined this fast evolution of the immune regulator subfamilies using the subfamily protein sequences from 12 diverse Core Eudicot species. The fast evolution was caused by both high proportions of polymorphic sites and high evolution rates per polymorphic site, compared to the genomic norm. We developed an analytical platform for physical-chemical characteristics of amino acids, called Protein Evolution Analysis in Euclidean Space (PEAES). Using the pairwise distance rank on PEAES (PEAES-PDR), we detected signatures of significant coevolutionary interactions across the immune regulator subfamilies within the CBP60-conserved domain. The patterns of detected coevolutionary interactions were consistent with hypothetical coevolutionary mechanisms that protect the positive immune regulator function from targeting by pathogen effectors. The coevolutionary interactions across the subfamilies were largely specific to each species lineage, suggesting that the coevolution occurred through species lineage-specific histories of variable pathogen pressure. Thus, fast coevolution of the subfamilies with overlapping or opposing functions appears crucial to maintain resilience of the CBP60 immune regulator module against fast-evolving pathogen effectors.
