## Supplemental figs, tables, and files for "Pathogen-driven coevolution across CBP60 plant immune regulator subfamilies confers resilience on the regulator module": TableS1.xlsx

### Sheet: Sheet1
Sequencing code	Full species name	Database name	Land plant group	Data type	Data source	Protein status
VSRH	Abies lasiocarpa	Rocky_Mountain_fir	Gymnosperm	Transcriptom	https://www.onekp.com/	QC pass
HILW	Acmopyle pancheri	Acmopyle	Gymnosperm	Transcriptom	https://www.onekp.com/	QC pass
WCLG	Adiantum aleuticum	Serpentine_maidenhair	Fern	Transcriptom	https://www.onekp.com/	QC pass
ACWS	Agathis macrophylla	Pacific_kauri	Gymnosperm	Transcriptom	https://www.onekp.com/	QC fail
MIXZ	Agathis robusta	Kauri_pine	Gymnosperm	Transcriptom	https://www.onekp.com/	QC pass
A.hypochondriacus	Amaranthus hypochondriacus	Amaranth	Eudicot	Genome	https://phytozome.jgi.doe.gov/pz/portal.html	QC pass
Amborella	Amborella trichopoda	Amborella	Basal Angiosperms	Genome	https://phytozome.jgi.doe.gov/pz/portal.html	QC pass
IAJW	Amentotaxus argotaenia	Catkin_yew	Gymnosperm	Transcriptom	https://www.onekp.com/	QC pass
Pineapple	Ananas comosus	Pineapple	Monocot	Genome	https://phytozome.jgi.doe.gov/pz/portal.html	QC pass
WOGB	Andreaea rupestris	Rock_moss	Moss	Transcriptom	https://www.onekp.com/	QC pass
CQPW	Anemia tomentosa	Anemia	Fern	Transcriptom	https://www.onekp.com/	QC pass
NHCM	Angiopteris evecta	Giant_fern	Fern	Transcriptom	https://www.onekp.com/	QC pass
YZRI	Annona muricata	Soursoup	Magnoliids	Transcriptom	https://www.onekp.com/	QC pass
QMWB	Anomodon attenuatus	Tail_moss	Moss	Transcriptom	https://www.onekp.com/	QC pass
A.coerulea	Aquilegia coerulea	Blue_columbine	Eudicot	Genome	https://phytozome.jgi.doe.gov/pz/portal.html	QC pass
Arabidopsis	Arabidopsis thaliana	Arabidopsis	Eudicot	Genome	https://phytozome.jgi.doe.gov/pz/portal.html	QC pass
A.duranensis	Arachis duranensis	Peanut	Eudicot	Genome	https://legumeinfo.org/data/public/Arachis_duranensis/V14167.gnm1.ann1.cxSM/	QC pass
XTZO	Araucaria rulei	Graceful_pine	Gymnosperm	Transcriptom	https://www.onekp.com/	QC pass
XDDT	Argyrochosma nivea	Argyrochosma	Fern	Transcriptom	https://www.onekp.com/	QC pass
PAWA	Aristolochia elegans	Calico	Magnoliids	Transcriptom	https://www.onekp.com/	QC pass
WZFE	Ascarina rubricaulis	Ascarina	Chloranthales	Transcriptom	https://www.onekp.com/	QC pass
KJZG	Asplenium platyneuron	Ebony_spleenwort	Fern	Transcriptom	https://www.onekp.com/	QC pass
XIRK	Athrotaxis cupressoides	Pencil_pine	Gymnosperm	Transcriptom	https://www.onekp.com/	QC pass
AFPO	Athyrium sp	Lady_fern	Fern	Transcriptom	https://www.onekp.com/	QC pass
ZTHV	Atrichum angustatum	Smoothcap	Moss	Transcriptom	https://www.onekp.com/	QC pass
WNGH	Aulacomnium heterostichum	Groove_moss	Moss	Transcriptom	https://www.onekp.com/	QC pass
FZJL	Austrobaileya scandens	Austrobaileya	Basal Angiosperms	Transcriptom	https://www.onekp.com/	QC pass
YYPE	Austrocedrus chilensis	Cordilleran_cypress	Gymnosperm	Transcriptom	https://www.onekp.com/	QC pass
BTTS	Austrotaxus spicata	New_Caledonia_yew	Gymnosperm	Transcriptom	https://www.onekp.com/	QC pass
Azolla	Azolla filiculoides	Waterfern	Fern	Genome	Fey_Wei Lee	QC pass
VITX	Blechnum spicant	Deer_fern	Fern	Transcriptom	https://www.onekp.com/	QC pass
B.stricta	Boechera stricta	Rockcress	Eudicot	Genome	https://phytozome.jgi.doe.gov/pz/portal.html	QC pass
JBLI	Bolbitis repanda	Bolbitis	Fern	Transcriptom	https://www.onekp.com/	QC pass
BEGM	Botrypus virginianus	Rattlesnake_fern	Fern	Transcriptom	https://www.onekp.com/	QC pass
Brome	Brachypodium distachyon	Brome	Monocot	Genome	https://phytozome.jgi.doe.gov/pz/portal.html	QC pass
B.rapa	Brassica rapa	Cabbage	Eudicot	Genome	https://phytozome.jgi.doe.gov/pz/portal.html	QC pass
JMXW	Bryum argenteum	Silver_moss	Moss	Transcriptom	https://www.onekp.com/	QC pass
HRWG	Buxbaumia aphylla	Bug_moss	Moss	Transcriptom	https://www.onekp.com/	QC pass
TAVP	Calliergon cordifolium	Spear_moss	Moss	Transcriptom	https://www.onekp.com/	QC pass
FRPM	Calocedrus decurrens	Incense_cedar	Gymnosperm	Transcriptom	https://www.onekp.com/	QC pass
FALI	Calycanthus floridus	Sweetshrub	Magnoliids	Transcriptom	https://www.onekp.com/	QC pass
DDEV	Canella winterana	Wild_cinnamon	Magnoliids	Transcriptom	https://www.onekp.com/	QC pass
C.sativa	Cannabis sativa	Hemp	Eudicot	Genome	http://genome.ccbr.utoronto.ca/downloads.html	No hits
C.rubella	Capsella rubella	Capsella	Eudicot	Genome	https://phytozome.jgi.doe.gov/pz/portal.html	QC pass
Papaya	Carica papaya	Papaya	Eudicot	Genome	https://phytozome.jgi.doe.gov/pz/portal.html	QC pass
VYLQ	Cassytha filiformis	Cassytha	Magnoliids	Transcriptom	https://www.onekp.com/	QC pass
NPRL	Cathaya argyrophylla	Cathaya	Gymnosperm	Transcriptom	https://www.onekp.com/	QC pass
GGEA	Cedrus libani	Cedar	Gymnosperm	Transcriptom	https://www.onekp.com/	QC pass
WYAJ	Cephalotaxus harringtonia	Japanese_plum_yew	Gymnosperm	Transcriptom	https://www.onekp.com/	QC pass
FFPD	Ceratodon purpureus	Redshank	Moss	Transcriptom	https://www.onekp.com/	QC pass
NPND	Ceratophyllum demersum	Coontail	Eudicot	Transcriptom	https://www.onekp.com/	QC pass
AIGO	Chamaecyparis lawsoniana	Lawson_cypress	Gymnosperm	Transcriptom	https://www.onekp.com/	QC pass
C.quinoa	Chenopodium quinoa	Quinoa	Eudicot	Genome	https://phytozome.jgi.doe.gov/pz/portal.html	QC pass
C.arietinux	Cicer arietinum	Chickpea	Eudicot	Genome	https://legumeinfo.org/data/public/Cicer_arietinum/ICC4958.gnm2.ann1.LCVX/	QC pass
BCGB	Cinnamomum camphora	Camphor_tree	Magnoliids	Transcriptom	https://www.onekp.com/	QC pass
C.lanatus	Citrullus lanatus	Watermelon	Eudicot	Genome	ftp://cucurbitgenomics.org/pub/cucurbit/genome/watermelon/WCG/v1/annotation/	QC pass
Orange	Citrus sinensis	Orange	Eudicot	Genome	https://phytozome.jgi.doe.gov/pz/portal.html	QC pass
VBMM	Claopodium rostratum	Claopodium	Moss	Transcriptom	https://www.onekp.com/	QC pass
C.hassleriana	Cleome(Tarenaya) hassleriana	Spider_flower	Eudicot	Genome	https://bioinformatics.psb.ugent.be/plaza/versions/plaza_v4_dicots/download	QC pass
MIRS	Climacium dendroides	Tree_moss	Moss	Transcriptom	https://www.onekp.com/	QC pass
C.arabica	Coffea arabica	Coffee	Eudicot	Genome	http://coffee-genome.org/download	QC pass
TWFZ	Crepidomanes venosum	Crepidomanes	Fern	Transcriptom	https://www.onekp.com/	No hits
WQML	Cryptogramma acrostichoides	Rockbrake	Fern	Transcriptom	https://www.onekp.com/	QC pass
DSXO	Cryptomeria japonica	Japanese_cedar	Gymnosperm	Transcriptom	https://www.onekp.com/	QC pass
C.sativus	Cucumis sativus	Cucumber	Eudicot	Genome	https://phytozome.jgi.doe.gov/pz/portal.html	QC pass
C.maxima	Cucurbita maxima	Squash	Eudicot	Genome	ftp://cucurbitgenomics.org/pub/cucurbit/genome/Cucurbita_maxima/v1.1/	QC pass
PNZO	Culcita macrocarpa	Culcita	Fern	Transcriptom	https://www.onekp.com/	QC pass
OUOI	Cunninghamia lanceolata	Cunninghamia	Gymnosperm	Transcriptom	https://www.onekp.com/	QC pass
QNGJ	Cupressus dupreziana	Taroaut	Gymnosperm	Transcriptom	https://www.onekp.com/	QC pass
GANB	Cyathea spinulosa	Alsophila	Fern	Transcriptom	https://www.onekp.com/	QC pass
XZUY	Cycas micholitzii	Cycas	Gymnosperm	Transcriptom	https://www.onekp.com/	QC pass
YOWV	Cystopteris protrusa	Fragile_fern	Fern	Transcriptom	https://www.onekp.com/	QC pass
FMWZ	Dacrycarpus compactus	Dacrycarpus	Gymnosperm	Transcriptom	https://www.onekp.com/	QC pass
IZGN	Dacrydium balansae	Dacrydium	Gymnosperm	Transcriptom	https://www.onekp.com/	QC pass
Carrot	Daucus carota	Carrot	Eudicot	Genome	https://phytozome.jgi.doe.gov/pz/portal.html	QC pass
OQWW	Davallia fejeensis	Davallia	Fern	Transcriptom	https://www.onekp.com/	QC pass
XNXF	Dendrolycopodium obscurum	Dendrolycopodium	Lycophyte	Transcriptom	https://www.onekp.com/	QC pass
MTGC	Dennstaedtia davallioides	Lacy_ground_fern	Fern	Transcriptom	https://www.onekp.com/	No hits
FCHS	Deparia lobatocrenata	Japanese_sword_fern	Fern	Transcriptom	https://www.onekp.com/	QC fail
D.caryophyllus	Dianthus caryophyllus	Dianthus	Eudicot	Genome	ftp://ftp.kazusa.or.jp/pub/carnation/Gene_set/	QC pass
NGTD	Dicranum scoparium	Fork_moss	Moss	Transcriptom	https://www.onekp.com/	QC pass
RFRB	Didymochlaena truncatula	Mahagony_maidenhair	Fern	Transcriptom	https://www.onekp.com/	No hits
WLIC	Dioon edule	Chestnut_dioon	Gymnosperm	Transcriptom	https://www.onekp.com/	QC pass
WAFT	Diphasiastrum digitatum	Diphasiastrum	Lycophyte	Transcriptom	https://www.onekp.com/	QC pass
AWOI	Diphyscium foliosum	Nut_moss	Moss	Transcriptom	https://www.onekp.com/	QC pass
UFJN	Diplazium wichurae	Diplazium	Fern	Transcriptom	https://www.onekp.com/	QC pass
MEKP	Dipteris conjugata	Dipteris	Fern	Transcriptom	https://www.onekp.com/	QC pass
GKCZ	Diselma archeri	Dwarf_pine	Gymnosperm	Transcriptom	https://www.onekp.com/	QC pass
WKSU	Drimys winteri	Canelo	Magnoliids	Transcriptom	https://www.onekp.com/	QC fail
Elaeis	Elaeis guineensis	Oilpalm	Monocot	Genome	http://genomsawit.mpob.gov.my/auth/index.php?track=35&id=3&key=GENES	QC pass
KEFD	Encalypta streptocarpa	Spiral_moss	Moss	Transcriptom	https://www.onekp.com/	QC pass
Cycad	Encephalartos barteri	Cycad	Gymnosperm	Transcriptom	https://www.onekp.com/	QC pass
VDAO	Ephedra sinica	Ephedra	Gymnosperm	Transcriptom	https://www.onekp.com/	QC fail
Horsetail	Equisetum hyemale	Horsetail	Fern	Transcriptom	https://www.onekp.com/	QC pass
E.grandis	Eucalyptus grandis	Eucalyptus	Eudicot	Genome	https://phytozome.jgi.doe.gov/pz/portal.html	QC pass
DHPO	Eupomatia bennettii	Bolwara	Magnoliids	Transcriptom	https://www.onekp.com/	QC pass
E.salsugineum	Eutrema salsugineum	Eutrema	Eudicot	Genome	https://phytozome.jgi.doe.gov/pz/portal.html	QC pass
ROWR	Falcatifolium taxoides	Falcatifolium	Gymnosperm	Transcriptom	https://www.onekp.com/	QC pass
UEVI	Fokienia hodginsii	Fujian_cypress	Gymnosperm	Transcriptom	https://www.onekp.com/	QC pass
DHWX	Fontinalis antipyretica	Water_moss	Moss	Transcriptom	https://www.onekp.com/	QC fail
F.vesca	Fragaria vesca	Strawberry	Eudicot	Genome	https://phytozome.jgi.doe.gov/pz/portal.html	QC pass
DCDT	Gaga arizonica	Gaga_fern	Fern	Transcriptom	https://www.onekp.com/	QC pass
Gingko	Ginkgo biloba	Ginkgo	Gymnosperm	Transcriptom	https://www.onekp.com/	QC fail
G.max	Glycine max	Soy	Eudicot	Genome	https://phytozome.jgi.doe.gov/pz/portal.html	QC pass
OXGJ	Glyptostrobus pensilis	Swamp_cypress	Gymnosperm	Transcriptom	https://www.onekp.com/	QC pass
GTHK	Gnetum montanum	Gnetum	Gymnosperm	Transcriptom	https://www.onekp.com/	QC pass
MAQO	Gomortega keule	Gomortega	Magnoliids	Transcriptom	https://www.onekp.com/	QC pass
G.raimondii	Gossypium raimondii	Cotton	Eudicot	Genome	https://phytozome.jgi.doe.gov/pz/portal.html	QC pass
HEGQ	Gymnocarpium dryopteris	Oak_fern	Fern	Transcriptom	https://www.onekp.com/	QC pass
BSVG	Gyrocarpus americanus	Gyrocarpus	Magnoliids	Transcriptom	https://www.onekp.com/	QC pass
OWFC	Halocarpus bidwillii	Bog_pine	Gymnosperm	Transcriptom	https://www.onekp.com/	QC pass
YWNF	Hedwigia ciliata	Hoar_moss	Moss	Transcriptom	https://www.onekp.com/	QC pass
H.annuus	Helianthus annuus	Sunflower	Eudicot	Genome	https://www.sunflowergenome.org/annotations-data/	QC pass
OCZL	Homalosorus pycnocarpos	Homalosorus	Fern	Transcriptom	https://www.onekp.com/	QC pass
CSSK	Houttuynia cordata	Fish_mint	Magnoliids	Transcriptom	https://www.onekp.com/	QC pass
GAON	Huperzia squarrosa	Huperzia	Lycophyte	Transcriptom	https://www.onekp.com/	QC pass
QIAD	Hymenophyllum bivalve	Hymenophyllum	Fern	Transcriptom	https://www.onekp.com/	QC fail
WPHN	Idiospermum australiense	Ribbonwood	Magnoliids	Transcriptom	https://www.onekp.com/	QC pass
VZCI	Illicium floridanum	Anisetree	Basal Angiosperms	Transcriptom	https://www.onekp.com/	QC pass
PKOX	Isoetes tegetiformans	Quillwort	Lycophyte	Transcriptom	https://www.onekp.com/	QC pass
J.curcas	Jatropha curcas	Jathropa	Eudicot	Genome	ftp://ftp.kazusa.or.jp/pub/jatropha/	QC pass
XMGP	Juniperus scopulorum	Juniper	Gymnosperm	Transcriptom	https://www.onekp.com/	QC pass
NWMY	Kadsura heteroclita	Craib	Basal Angiosperms	Transcriptom	https://www.onekp.com/	QC fail
K.laxiflora	Kalanchoe laxiflora	Kalanchoe	Eudicot	Genome	https://phytozome.jgi.doe.gov/pz/portal.html	QC pass
JUWL	Keteleeria evelyniana	Evelyn_keteleeria	Gymnosperm	Transcriptom	https://www.onekp.com/	QC pass
ZQWM	Lagarostrobos franklinii	Huon_pine	Gymnosperm	Transcriptom	https://www.onekp.com/	QC pass
L.siceraria	Lagenaria siceraria	Calabash	Eudicot	Genome	ftp://cucurbitgenomics.org/pub/cucurbit/genome/Lagenaria_siceraria/	QC fail
WVWN	Larix speciosa	Larch	Gymnosperm	Transcriptom	https://www.onekp.com/	QC pass
WAIL	Laurelia sempervirens	Laurelia	Magnoliids	Transcriptom	https://www.onekp.com/	QC pass
BBDD	Lepidothamnus sp	Pygmy_pine	Gymnosperm	Transcriptom	https://www.onekp.com/	QC pass
VMXJ	Leucobryum albidum	White_moss	Moss	Transcriptom	https://www.onekp.com/	QC pass
ZACW	Leucodon brachypus	Leucodon	Moss	Transcriptom	https://www.onekp.com/	QC pass
WGTU	Leucostegia immersa	Leucostegia	Fern	Transcriptom	https://www.onekp.com/	QC pass
KAYP	Lindera benzoin	Spicebush	Magnoliids	Transcriptom	https://www.onekp.com/	QC fail
NOKI	Lindsaea linearis	Screw_fern	Fern	Transcriptom	https://www.onekp.com/	QC pass
L.usitatissimum	Linum usitatissimum	Flax	Eudicot	Genome	https://phytozome.jgi.doe.gov/pz/portal.html	QC pass
WSPM	Loeskeobryum brevirostre	Wood_moss	Moss	Transcriptom	https://www.onekp.com/	QC pass
L.japonicus	Lotus japonicus	Lotus	Eudicot	Genome	ftp://ftp.kazusa.or.jp/pub/lotus/lotus_r3.0/	QC pass
L.angustifolius	Lupinus angustifolius	Lupin	Eudicot	Genome	https://legumeinfo.org/data/public/Lupinus_angustifolius/Tanjil.gnm1.ann1.nnV9/	QC pass
ULKT	Lycopodiella appressa	Lycopodiella	Lycophyte	Transcriptom	https://www.onekp.com/	QC pass
ENQF	Lycopodium annotinum	Lycopodium	Lycophyte	Transcriptom	https://www.onekp.com/	QC pass
PBUU	Lygodium japonicum	Vine_line_fern	Fern	Transcriptom	https://www.onekp.com/	QC pass
WBOD	Magnolia grandiflora	Magnolia	Magnoliids	Transcriptom	https://www.onekp.com/	QC pass
M.domestica	Malus domestica	Apple	Eudicot	Genome	https://phytozome.jgi.doe.gov/pz/portal.html	QC pass
M.esculenta	Manihot esculenta	Cassava	Eudicot	Genome	https://phytozome.jgi.doe.gov/pz/portal.html	QC pass
CDFR	Manoao colensoi	Manoao	Gymnosperm	Transcriptom	https://www.onekp.com/	QC pass
UXCS	Marattia sp	Marattia	Fern	Transcriptom	https://www.onekp.com/	No hits
Liverwort	Marchantia polymorpha	Liverwort	Liverwort	Genome	https://phytozome.jgi.doe.gov/pz/portal.html	QC pass
M.truncatula	Medicago truncatula	Barrelclover	Eudicot	Genome	https://phytozome.jgi.doe.gov/pz/portal.html	QC pass
NRXL	Metasequoia glyptostroboides	Dawn_redwood	Gymnosperm	Transcriptom	https://www.onekp.com/	QC pass
XQWC	Michelia maudiae	Michelia	Magnoliids	Transcriptom	https://www.onekp.com/	QC pass
XQSG	Microbiota decussata	Carpet_cypress	Gymnosperm	Transcriptom	https://www.onekp.com/	QC pass
MHGD	Microcachrys tetragona	Creeping_pine	Gymnosperm	Transcriptom	https://www.onekp.com/	QC pass
M.guttatus	Mimulus guttatus	Monkeyflower	Eudicot	Genome	https://phytozome.jgi.doe.gov/pz/portal.html	QC pass
Banana	Musa acuminata	Banana	Monocot	Genome	https://phytozome.jgi.doe.gov/pz/portal.html	QC pass
GSXD	Myriopteris rufa	Myriopteris	Fern	Transcriptom	https://www.onekp.com/	QC pass
OBPL	Myristica fragrans	Nutmeg	Magnoliids	Transcriptom	https://www.onekp.com/	QC pass
UUJS	Nageia nagi	Bayberry	Gymnosperm	Transcriptom	https://www.onekp.com/	QC pass
TMAJ	Neckera douglasii	Neckera	Moss	Transcriptom	https://www.onekp.com/	QC pass
N.nucifera	Nelumbo nucifera	Sacred_lotus	Eudicot	Genome	http://lotus-db.wbgcas.cn/sequence/lotus_marker_all_mega.gff.PEP	QC pass
JDQB	Neocallitropsis pancheri	Neocallitropsis	Gymnosperm	Transcriptom	https://www.onekp.com/	QC pass
NWWI	Nephrolepis exaltata	Sword_fern	Fern	Transcriptom	https://www.onekp.com/	QC fail
tobacco	Nicotiana benthamiana	Tobacco	Eudicot	Genome	ftp://ftp.solgenomics.net/genomes/Nicotiana_benthamiana/annotation/	QC pass
YCKE	Notholaena montieliae	Notholaena	Fern	Transcriptom	https://www.onekp.com/	QC pass
AREG	Nothotsuga longibracteata	Bristlecone_hemlock	Gymnosperm	Transcriptom	https://www.onekp.com/	QC pass
WTKZ	Nuphar advena	Pond_lily	Basal Angiosperms	Transcriptom	https://www.onekp.com/	QC pass
PZRT	Nymphaea sp	Water_lily	Basal Angiosperms	Transcriptom	https://www.onekp.com/	QC pass
O.europaea	Olea europaea	Olive	Eudicot	Genome	http://olivegenome.org/downloads/	QC pass
HTFH	Onoclea sensibilis	Bead_fern	Fern	Transcriptom	https://www.onekp.com/	QC pass
Tonguefern	Ophioglossum petiolatum	Tonguefern	Fern	Transcriptom	https://www.onekp.com/	QC pass
Oropetium	Oropetium thomaeum	Oropetium	Monocot	Genome	https://phytozome.jgi.doe.gov/pz/portal.html	QC pass
CMEQ	Orthotrichum lyellii	Bristle_moss	Moss	Transcriptom	https://www.onekp.com/	QC pass
Rice	Oryza sativa	Rice	Monocot	Genome	https://phytozome.jgi.doe.gov/pz/portal.html	QC pass
VIBO	Osmunda javanica	Osmunda	Fern	Transcriptom	https://www.onekp.com/	QC pass
BIVQ	Osmundastrum cinnamomeum	Cinnamon_fern	Fern	Transcriptom	https://www.onekp.com/	No hits
OVIJ	Papuacedrus papuana	Papuacedrus	Gymnosperm	Transcriptom	https://www.onekp.com/	QC pass
ZXJO	Parahemionitis cordata	Parahemionitis	Fern	Transcriptom	https://www.onekp.com/	QC pass
JZVE	Parasitaxus usta	Parasitaxus	Gymnosperm	Transcriptom	https://www.onekp.com/	QC pass
XSZI	Peperomia fraseri	Peperomia	Magnoliids	Transcriptom	https://www.onekp.com/	QC pass
WIGA	Persea borbonia	Redbay	Magnoliids	Transcriptom	https://www.onekp.com/	QC fail
KRJP	Peumus boldus	Pnemus	Magnoliids	Transcriptom	https://www.onekp.com/	QC pass
Orchid	Phalaenopsis equestris	Orchid	Monocot	Genome	https://phytozome.jgi.doe.gov/pz/portal.html	QC pass
P.vulgaris	Phaseolus vulgaris	Green_bean	Eudicot	Genome	https://phytozome.jgi.doe.gov/pz/portal.html	QC pass
ORKS	Philonotis fontana	Apple_moss	Moss	Transcriptom	https://www.onekp.com/	QC pass
ZQYU	Phlebodium pseudoaureum	Phlebodium	Fern	Transcriptom	https://www.onekp.com/	QC pass
Phoenix	Phoenix dactylifera	Datepalm	Monocot	Genome	https://qatar-weill.cornell.edu/research-labs-and-programs/date-palm-research-program/date-palm-draft-sequence	QC pass
JRNA	Phyllocladus hypophyllus	Phyllocladus	Gymnosperm	Transcriptom	https://www.onekp.com/	QC pass
ZZEI	Phylloglossum drummondii	Phylloglossum	Lycophyte	Transcriptom	https://www.onekp.com/	QC pass
ORJE	Phymatosorus grossus	Phymatosorus	Fern	Transcriptom	https://www.onekp.com/	QC pass
Moss	Physcomitrella patens	Earthmoss	Moss	Genome	https://phytozome.jgi.doe.gov/pz/portal.html	QC pass
AWQB	Picea engelmannii	Spruce	Gymnosperm	Transcriptom	https://www.onekp.com/	QC pass
ETCJ	Pilgerodendron uviferum	Pilgerodendron	Gymnosperm	Transcriptom	https://www.onekp.com/	QC pass
KIIX	Pilularia globulifera	Pillwort	Fern	Transcriptom	https://www.onekp.com/	QC pass
DZQM	Pinus radiata	Pine	Gymnosperm	Transcriptom	https://www.onekp.com/	QC pass
MUNP	Piper auritum	Pepperleaf	Magnoliids	Transcriptom	https://www.onekp.com/	QC pass
UJTT	Pityrogramma trifoliata	Pityrogramma	Fern	Transcriptom	https://www.onekp.com/	QC pass
UWOD	Plagiogyria japonica	Plagiogyria	Fern	Transcriptom	https://www.onekp.com/	QC pass
BGXB	Plagiomnium insigne	Thyme_moss	Moss	Transcriptom	https://www.onekp.com/	QC pass
BUWV	Platycladus orientalis	Chinese_arborvitae	Gymnosperm	Transcriptom	https://www.onekp.com/	QC pass
UJWU	Pleopeltis polypodioides	Resurrection_fern	Fern	Transcriptom	https://www.onekp.com/	QC pass
SCEB	Podocarpus coriaceus	Plum_pine	Gymnosperm	Transcriptom	https://www.onekp.com/	QC pass
CJNT	Polypodium glycyrrhiza	Polypodium	Fern	Transcriptom	https://www.onekp.com/	QC pass
FQGQ	Polystichum acrostichoides	Christmas_fer	Fern	Transcriptom	https://www.onekp.com/	QC pass
SZYG	Polytrichum commune	Haircap	Moss	Transcriptom	https://www.onekp.com/	QC pass
P.trichocarpa	Populus trichocarpa	Poplar	Eudicot	Genome	https://phytozome.jgi.doe.gov/pz/portal.html	QC pass
EGLZ	Prumnopitys andina	Chilean_plum_yew	Gymnosperm	Transcriptom	https://www.onekp.com/	QC pass
Peach	Prunus persica	Peach	Eudicot	Genome	https://phytozome.jgi.doe.gov/pz/portal.html	QC pass
AQFM	Pseudolarix amabilis	Golden_larch	Gymnosperm	Transcriptom	https://www.onekp.com/	QC pass
UPMJ	Pseudolycopodiella caroliniana	Pseudolycopodiella	Lycophyte	Transcriptom	https://www.onekp.com/	QC pass
QKQO	Pseudotaxiphyllum elegans	Silk_moss	Moss	Transcriptom	https://www.onekp.com/	QC pass
YLPM	Pseudotaxus chienii	Whiteberry_yew	Gymnosperm	Transcriptom	https://www.onekp.com/	QC pass
IOVS	Pseudotsuga wilsoniana	Fir_tree	Gymnosperm	Transcriptom	https://www.onekp.com/	QC pass
QVMR	Psilotum nudum	Whish_fern	Fern	Transcriptom	https://www.onekp.com/	QC fail
Tropicalfern	Pteris vittata	Ladder_brake	Fern	Transcriptom	https://www.onekp.com/	QC pass
RDOO	Racomitrium varium	Fringe_moss	Moss	Transcriptom	https://www.onekp.com/	QC pass
R.sativus	Raphanus sativus	Radish	Eudicot	Genome	ftp://ftp.kazusa.or.jp/pub/radish/	QC pass
VGSX	Retrophyllum minus	Retrophyllum	Gymnosperm	Transcriptom	https://www.onekp.com/	QC pass
JADL	Rhynchostegium serrulatum	Feather_moss	Moss	Transcriptom	https://www.onekp.com/	QC pass
R.communis	Ricinus communis	Castor	Eudicot	Genome	https://phytozome.jgi.doe.gov/pz/portal.html	QC fail
XWHK	Rosulabryum cf. capillare	Rosulabryum	Moss	Transcriptom	https://www.onekp.com/	QC pass
S.purpurea	Salix purpurea	Willow	Eudicot	Genome	https://phytozome.jgi.doe.gov/pz/portal.html	QC pass
Salvinia	Salvinia cucullata	Floating_fern	Fern	Genome	Fey_Wei Lee	QC pass
OSHQ	Sarcandra glabra	Sarcandra	Chloranthales	Transcriptom	https://www.onekp.com/	QC pass
QDVW	Saruma henryi	Saruma	Magnoliids	Transcriptom	https://www.onekp.com/	QC pass
ABSS	Sassafras albidum	Sassafras	Magnoliids	Transcriptom	https://www.onekp.com/	QC pass
OPDF	Saururus cernuus	Water_dragon	Magnoliids	Transcriptom	https://www.onekp.com/	QC fail
QCGM	Saxegothaea conspicua	Saxegothaea	Gymnosperm	Transcriptom	https://www.onekp.com/	QC pass
EEAQ	Sceptridium dissectum	Grape_fern	Fern	Transcriptom	https://www.onekp.com/	QC pass
YFZK	Sciadopitys verticillata	Koyamaki_pine	Gymnosperm	Transcriptom	https://www.onekp.com/	QC pass
BPSG	Scouleria aquatica	Scouleria	Moss	Transcriptom	https://www.onekp.com/	QC pass
Selaginella	Selaginella moellendorffii	Selaginella	Lycophyte	Genome	https://phytozome.jgi.doe.gov/pz/portal.html	QC pass
HBGV	Sequoia sempervirens	Coast_sequoia	Gymnosperm	Transcriptom	https://www.onekp.com/	QC pass
QFAE	Sequoiadendron giganteum Glaucum	Giant_sequoia	Gymnosperm	Transcriptom	https://www.onekp.com/	QC pass
Millet	Setaria italica	Millet	Monocot	Genome	https://phytozome.jgi.doe.gov/pz/portal.html	QC pass
Tomato	Solanum lycopersicum	Tomato	Eudicot	Genome	https://phytozome.jgi.doe.gov/pz/portal.html	QC pass
Peatmoss	Sphagnum fallax	Peatmoss	Moss	Genome	https://phytozome.jgi.doe.gov/pz/portal.html	QC pass
duckweed	Spirodela polyrhiza	Duckweed	Monocot	Genome	https://phytozome.jgi.doe.gov/pz/portal.html	QC pass
KAWQ	Stangeria eriopus	Stangeria	Gymnosperm	Transcriptom	https://www.onekp.com/	QC pass
LNSF	Stereodon subimponens	Stereodon	Moss	Transcriptom	https://www.onekp.com/	QC pass
XDVM	Sticherus lobatus	Spreading_fan_fern	Fern	Transcriptom	https://www.onekp.com/	No hits
KLGF	Sundacarpus amarus	Sundacarpus	Gymnosperm	Transcriptom	https://www.onekp.com/	QC pass
GRKU	Syntrichia princeps	Screw_moss	Moss	Transcriptom	https://www.onekp.com/	QC pass
QSNJ	Taiwania cryptomerioides	Taiwania	Gymnosperm	Transcriptom	https://www.onekp.com/	QC pass
SKQD	Takakia lepidozioides	Takakia	Moss	Transcriptom	https://www.onekp.com/	QC pass
FHST	Taxodium distichum	Bald_cypress	Gymnosperm	Transcriptom	https://www.onekp.com/	QC pass
ZYAX	Taxus cuspidata	Spreading_yew	Gymnosperm	Transcriptom	https://www.onekp.com/	QC pass
CGDN	Tetraclinis articulata	Sandarac_tree	Gymnosperm	Transcriptom	https://www.onekp.com/	QC pass
HVBQ	Tetraphis pellucida	Four_tooth_moss	Moss	Transcriptom	https://www.onekp.com/	QC pass
MROH	Thelypteris acuminata	Thelypteris	Fern	Transcriptom	https://www.onekp.com/	No hits
Cocoa	Theobroma cacao	Cacao	Eudicot	Genome	https://phytozome.jgi.doe.gov/pz/portal.html	QC pass
EEMJ	Thuidium delicatulum	Tamarisk_moss	Moss	Transcriptom	https://www.onekp.com/	QC pass
VFYZ	Thuja plicata	Giant_arborvitae	Gymnosperm	Transcriptom	https://www.onekp.com/	QC pass
NKIN	Thujopsis dolabrata	Asunaro	Gymnosperm	Transcriptom	https://www.onekp.com/	QC pass
EWXK	Thyrsopteris elegans	Thyrsopteris	Fern	Transcriptom	https://www.onekp.com/	QC pass
ZQRI	Timmia austriaca	Timmia	Moss	Transcriptom	https://www.onekp.com/	QC pass
ALVQ	Tmesipteris parva	Tmesipteris	Fern	Transcriptom	https://www.onekp.com/	No hits
EFMS	Torreya taxifolia	Torreya	Gymnosperm	Transcriptom	https://www.onekp.com/	QC pass
T.pratense	Trifolium pratense	Red_clover	Eudicot	Genome	https://phytozome.jgi.doe.gov/pz/portal.html	QC pass
GAMH	Tsuga heterophylla	Western_hemlock	Gymnosperm	Transcriptom	https://www.onekp.com/	QC pass
U.gibba	Utricularia gibba	Bladderwort	Eudicot	Genome	https://bioinformatics.psb.ugent.be/plaza/versions/plaza_v4_dicots/download	QC pass
PSJT	Uvaria microcarpa	Uvaria	Magnoliids	Transcriptom	https://www.onekp.com/	QC pass
V.radiata	Vigna radiata	Mung_bean	Eudicot	Genome	https://legumeinfo.org/data/public/Vigna_radiata/VC1973A.gnm6.ann1.M1Qs/	QC pass
Grape	Vitis vinifera	Grape	Eudicot	Genome	https://phytozome.jgi.doe.gov/pz/portal.html	QC pass
SKYV	Vittaria lineata	Vittaria	Fern	Transcriptom	https://www.onekp.com/	QC pass
Welwitschia	Welwitschia mirabilis	Welwitschia	Gymnosperm	Transcriptom	https://www.onekp.com/	QC pass
AUDE	Widdringtonia cedarbergensis	Clanwilliam_cypress	Gymnosperm	Transcriptom	https://www.onekp.com/	QC pass
RSCE	Wollemia nobilis	Wollemi_pine	Gymnosperm	Transcriptom	https://www.onekp.com/	QC pass
YJJY	Woodsia scopulina	Woodsia	Fern	Transcriptom	https://www.onekp.com/	QC pass
Maize	Zea mays	Maize	Monocot	Genome	https://phytozome.jgi.doe.gov/pz/portal.html	QC pass
Z.jujuba	Ziziphus jujuba	Red_date	Eudicot	Genome	https://bioinformatics.psb.ugent.be/plaza/versions/plaza_v4_dicots/download	QC pass
ZoMa	Zostera mariza	Eelgrass	Monocot	Genome	https://phytozome.jgi.doe.gov/pz/portal.html	QC pass
