## Supplemental figs, tables, and files for "Pathogen-driven coevolution across CBP60 plant immune regulator subfamilies confers resilience on the regulator module": TableS3.xlsx

### Sheet: amino.acid.coordinate
	E1	E2	E3	E4	E5	E6
A	0.008	0.134	-0.475	-0.039	0.181	0
R	0.171	-0.361	0.107	-0.258	-0.364	0
N	0.255	0.038	0.117	0.118	-0.055	0
D	0.303	-0.057	-0.014	0.225	0.156	0
C	-0.132	0.174	0.07	0.565	-0.374	0
Q	0.149	-0.184	-0.03	0.035	-0.112	0
E	0.221	-0.28	-0.315	0.157	0.303	0
G	0.218	0.562	-0.024	0.018	0.106	0
H	0.023	-0.177	0.041	0.28	-0.021	0
I	-0.353	0.071	-0.088	-0.195	-0.107	0
L	-0.267	0.018	-0.265	-0.274	0.206	0
K	0.243	-0.339	-0.044	-0.325	-0.027	0
M	-0.239	-0.141	-0.155	0.321	0.077	0
F	-0.329	-0.023	0.072	-0.002	0.208	0
P	0.173	0.286	0.407	-0.215	0.384	0
S	0.199	0.238	-0.015	-0.068	-0.196	0
T	0.068	0.147	-0.015	-0.132	-0.274	0
W	-0.296	-0.186	0.389	0.083	0.297	0
Y	-0.141	-0.057	0.425	-0.096	-0.091	0
V	-0.274	0.136	-0.187	-0.196	-0.299	0
-	0	0	0	0	0	1
