## Supplemental figs, tables, and files for "Pathogen-driven coevolution across CBP60 plant immune regulator subfamilies confers resilience on the regulator module": TableS4.xlsx

### Sheet: amino.acid.pairwise.distance
	A	R	N	D	C	Q	E	G	H	I	L	K	M	F	P	S	T	W	Y	V	-
A	0	0.977	0.708	0.637	0.996	0.641	0.544	0.663	0.711	0.626	0.435	0.768	0.616	0.663	0.949	0.634	0.657	0.985	0.973	0.646	1.13
R	0.977	0	0.635	0.793	1.028	0.447	0.897	1.081	0.684	0.754	0.894	0.383	0.903	0.871	1.034	0.662	0.555	0.939	0.626	0.735	1.171
N	0.708	0.635	0	0.291	0.687	0.304	0.647	0.576	0.365	0.717	0.8	0.604	0.639	0.656	0.675	0.339	0.418	0.744	0.555	0.735	1.047
D	0.637	0.793	0.291	0	0.804	0.385	0.416	0.66	0.361	0.835	0.803	0.648	0.58	0.68	0.747	0.555	0.64	0.76	0.744	0.886	1.082
C	0.996	1.028	0.687	0.804	0	0.753	1.051	0.901	0.595	0.856	1.093	1.153	0.651	0.859	1.184	0.744	0.737	0.97	0.835	0.82	1.23
Q	0.641	0.447	0.304	0.385	0.753	0	0.532	0.78	0.299	0.611	0.682	0.412	0.534	0.607	0.849	0.446	0.413	0.737	0.57	0.628	1.035
E	0.544	0.897	0.647	0.416	1.051	0.532	0	0.923	0.545	0.892	0.724	0.647	0.578	0.743	0.994	0.811	0.844	0.882	0.973	0.96	1.159
G	0.663	1.081	0.576	0.66	0.901	0.78	0.923	0	0.82	0.814	0.827	0.974	0.902	0.813	0.629	0.452	0.601	1.017	0.875	0.812	1.173
H	0.711	0.684	0.365	0.361	0.595	0.299	0.545	0.82	0	0.673	0.758	0.669	0.346	0.53	0.883	0.598	0.586	0.602	0.579	0.736	1.055
I	0.626	0.754	0.717	0.835	0.856	0.611	0.892	0.814	0.673	0	0.382	0.741	0.602	0.414	0.9	0.602	0.469	0.733	0.578	0.239	1.089
L	0.435	0.894	0.8	0.803	1.093	0.682	0.724	0.827	0.758	0.382	0	0.702	0.639	0.439	0.867	0.729	0.665	0.778	0.786	0.53	1.122
K	0.768	0.383	0.604	0.648	1.153	0.412	0.647	0.974	0.669	0.741	0.702	0	0.844	0.775	0.883	0.656	0.605	0.879	0.71	0.777	1.132
M	0.616	0.903	0.639	0.58	0.651	0.534	0.578	0.902	0.346	0.602	0.639	0.844	0	0.442	1.024	0.762	0.725	0.637	0.745	0.698	1.1
F	0.663	0.871	0.656	0.68	0.859	0.607	0.743	0.813	0.53	0.414	0.439	0.775	0.442	0	0.732	0.723	0.666	0.379	0.509	0.625	1.076
P	0.949	1.034	0.675	0.747	1.184	0.849	0.994	0.629	0.883	0.9	0.867	0.883	1.024	0.732	0	0.734	0.805	0.734	0.676	1.021	1.213
S	0.634	0.662	0.339	0.555	0.744	0.446	0.811	0.452	0.598	0.602	0.729	0.656	0.762	0.723	0.734	0	0.189	0.924	0.639	0.539	1.067
T	0.657	0.555	0.418	0.64	0.737	0.413	0.844	0.601	0.586	0.469	0.665	0.605	0.725	0.666	0.805	0.189	0	0.883	0.56	0.389	1.058
W	0.985	0.939	0.744	0.76	0.97	0.737	0.882	1.017	0.602	0.733	0.778	0.879	0.637	0.379	0.734	0.924	0.883	0	0.474	0.932	1.17
Y	0.973	0.626	0.555	0.744	0.835	0.57	0.973	0.875	0.579	0.578	0.786	0.71	0.745	0.509	0.676	0.639	0.56	0.474	0	0.695	1.105
V	0.646	0.735	0.735	0.886	0.82	0.628	0.96	0.812	0.736	0.239	0.53	0.777	0.698	0.625	1.021	0.539	0.389	0.932	0.695	0	1.121
-	1.13	1.171	1.047	1.082	1.23	1.035	1.159	1.173	1.055	1.089	1.122	1.132	1.1	1.076	1.213	1.067	1.058	1.17	1.105	1.121	0
